# Target cell adhesion limits macrophage phagocytosis and promotes trogocytosis

**DOI:** 10.1101/2025.02.06.636906

**Authors:** Kirstin Rollins, Sareen Fiaz, Meghan Morrissey

## Abstract

Macrophage phagocytosis is an essential immune response that eliminates pathogens, antibody-opsonized cancer cells and debris. Macrophages can also trogocytose, or nibble, targets. Trogocytosis and phagocytosis are often activated by the same signal, including IgG antibodies. What makes a macrophage trogocytose instead of phagocytose is not clear. Using both CD47 antibodies and a Her2 Chimeric Antigen Receptor (CAR) to induce phagocytosis, we found that macrophages preferentially trogocytose adherent target cells instead of phagocytose in both 2D cell monolayers and 3D cancer spheroid models. Disrupting target cell integrin using an RGD peptide or through CRISPR-Cas9 knockout of the αV integrin subunit in target cells increased macrophage phagocytosis. Conversely, increasing cell adhesion by ectopically expressing E-Cadherin in Raji B cell targets reduced phagocytosis. Finally, we examined phagocytosis of mitotic cells, a naturally occurring example of cells with reduced adhesion. Arresting target cells in mitosis significantly increased phagocytosis. Together, our data show that target cell adhesion limits phagocytosis and promotes trogocytosis.
