## Supplementary material for "Target cell adhesion limits macrophage phagocytosis and promotes trogocytosis": Source data for figure 2a

### Sheet: Sheet1
	Day 0	Day 1	Day 2	Day 3	Day 4	Day 5	Day 6	Day 7	Day 8	Day 9	Day 10
No Macrophages	697.5	654.5	625.5	663.5	711.5	727	793.5	1500	1685	1870	2433
	462.5	475.5	627	701	863.5	1205.5	1372	1610	1889	2156	2396.5
	553.5	598	716	829	1009	1123	1265.5	1609.5	2016	2121	2444.5
	585	630.5	766.5	858	1036	1327.5	1680	2003.5	2258.5	2558	2636
	416	477	609.5	699	761.5	1050.5	1431	1538	1658	1925	2047
	500.5	516.75	548.6	654.55	729.95	817.05	911.95	967.85	1005.55	1047.8	1056.25
GFP Macrophages	497	556.5	565	555	646.5	704.5	767	879.5	980	1086.5	1737
	424	440	487.5	508	502.5	637	671.5	748	845	937.5	1145.5
	404	418.5	515	533.5	621.5	759	798.5	1043	1148	1288.5	1427
	387.5	393.5	429	521	582	720.5	776	1117	1074	1146.5	1296.5
	389.5	434	446.5	528.5	619.5	795.5	985.5	1521	1542	1766	1897.5
	449.15	455	497.9	529.75	590.2	659.1	714.35	748.15	762.45	813.8	768.95
Her2 CAR Macrophages	452	472.5	565.5	547.5	524	544	534	495	494	493	448.5
	429	430.5	470	483.5	538.5	553	534	530	490	498	494
	458.5	457.5	482.5	514.5	535	547.5	545.5	541.5	522.5	488	472
	436.5	468	492.5	524.5	547.5	523.5	509.5	474	436.5	425	425
	317	349.5	369	356.5	366	351.5	340	332	329	280	254
	350	358	386	365.5	353	320.5	308.5	301	269	255	239
